# PULSAR: a Foundation Model for Multi-scale and Multicellular Biology

**DOI:** 10.1101/2025.11.24.685470

**Authors:** Kuan Pang, Yanay Rosen, Kasia Kedzierska, Ziyuan He, Abhejit Rajagopal, Claire E. Gustafson, Grace Huynh, Jure Leskovec

**Author notes:** These authors contributed equally (Kuan Pang, Yanay Rosen).

## Abstract

Biology emerges from interactions across physical scales, where molecular interactions drive cellular states, which in turn orchestrate multicellular tissue functions that collectively define health and disease. However, current computational models are often constrained to single scales in isolation, failing to integrate the biology that emerges from lower to higher levels [1]. Here we present PULSAR (**P**atient **U**nderstanding **L**everaging **S**ingle-cell univers**A**l **R**epresentation), a multi-scale and multicellular foundation model architecture that explicitly enables information flow from genes to cells to multicellular systems. Applied to the human peripheral immune system, PULSAR extracts a unified donor representation that supports rapid disease classification, biomarker prediction, and forecasting of future clinical events, such as Rheumatoid arthritis onset. As a generative model, PULSAR enables the simulation of cytokine perturbation response across physical resolutions, while its interpretability reveals the key cell types driving disease. Overall, PULSAR opens new avenues for precision medicine by enabling computational reasoning that connects molecular biology to clinical phenotypes.
