## Extended Data Table 1 for "PULSAR: a Foundation Model for Multi-scale and Multicellular Biology"

collection_id	collection_name	collection_doi	dataset_title	from_cellxgene	external_validaiton
10ec9198-584e-4a7e-8a24-4a332915a4ef	HTAN-CHOP - Single-cell multiomics reveals increased plasticity, resistant populations, and stem-cell–like blasts in KMT2A-rearranged leukemia	10.1182/blood.2021013442	Global dataset of infant KMT2Ar B-ALL	1	0
e2c257e7-6f79-487c-b81c-39451cd4ab3c	Spatial multiomics map of trophoblast development in early pregnancy	10.1038/s41586-023-05869-0	All donors all cell states (in vivo)	1	0
f7cecffa-00b4-4560-a29a-8ad626b8ee08	Mapping single-cell transcriptomes in the intra-tumoral and associated territories of kidney cancer	10.1016/j.ccell.2022.11.001	Single-cell transcriptomic datasets of Renal cell carcinoma patients	1	0
3f50314f-bdc9-40c6-8e4a-b0901ebfbe4c	Single-cell sequencing links multiregional immune landscapes and tissue-resident T cells in ccRCC to tumor topology and therapy efficacy	10.1016/j.ccell.2021.03.007	Single-cell sequencing links multiregional immune landscapes and tissue-resident T cells in ccRCC to tumor topology and therapy efficacy	1	0
ced320a1-29f3-47c1-a735-513c7084d508	Asian Immune Diversity Atlas (AIDA)		AIDA Phase 1: Chinese, Indian, Japanese, Korean, and Malay donors in Japan, Singapore, and South Korea	1	0
bf325905-5e8e-42e3-933d-9a9053e9af80	Single-cell Atlas of common variable immunodeficiency shows germinal center-associated epigenetic dysregulation in B-cell responses	10.1038/s41467-022-29450-x	Activated PBMCs - Twins scRNA-seq	1	0
bf325905-5e8e-42e3-933d-9a9053e9af80	Single-cell Atlas of common variable immunodeficiency shows germinal center-associated epigenetic dysregulation in B-cell responses	10.1038/s41467-022-29450-x	Steady-state B cells - scRNA-seq	1	0
bf325905-5e8e-42e3-933d-9a9053e9af80	Single-cell Atlas of common variable immunodeficiency shows germinal center-associated epigenetic dysregulation in B-cell responses	10.1038/s41467-022-29450-x	Activated PBMCs - Expanded cohort CITE-seq	1	0
a9254216-6cd8-4186-b32c-349363777584	Single-cell reconstruction of the early maternal–fetal interface in humans	10.1038/s41586-018-0698-6	Pregnant Uterus (All)	1	0
793fdaec-5067-428a-a9db-ecefe135c945	Blood and immune development in human fetal bone marrow and Down syndrome	10.1038/s41586-021-03929-x	CD34+ Fetal Bone Marrow, Fetal Liver, Cord Blood (CITE-seq)	1	0
93eebe82-d8c3-41bc-a906-63b5b5f24a9d	Single-cell proteo-genomic reference maps of the hematopoietic system enable the purification and massive profiling of precisely defined cell states	10.1038/s41590-021-01059-0	blood and bone marrow from a healthy young donor	1	0
b0cf0afa-ec40-4d65-b570-ed4ceacc6813	Integrated analysis of multimodal single-cell data	10.1016/j.cell.2021.04.048	nygc multimodal pbmc	1	0
62ef75e4-cbea-454e-a0ce-998ec40223d3	Cross-tissue immune cell analysis reveals tissue-specific features in humans	10.1126/science.abl5197	Global	1	0
dde06e0f-ab3b-46be-96a2-a8082383c4a1	Single-cell eQTL mapping identifies cell type specific genetic control of autoimmune disease	10.1126/science.abf3041	Single-cell eQTL mapping identifies cell type specific genetic control of autoimmune disease	1	0
eb735cc9-d0a7-48fa-b255-db726bf365af	Sampling peripheral blood and matched nasal swabs from donors with prior immunodeficiencies and autoimmune conditions infected with SARS-CoV-2	10.1101/2020.11.20.20227355	Autoimmunity PBMCs	1	0
0434a9d4-85fd-4554-b8e3-cf6c582bb2fa	Acute COVID-19 cohort across a range of WHO categories seen at the Department of Emergency Medicine at MGH	10.1101/2020.11.20.20227355	PBMCs	1	0
03f821b4-87be-4ff4-b65a-b5fc00061da7	Local and systemic responses to SARS-CoV-2 infection in children and adults	10.1038/s41586-021-04345-x	PBMC	1	0
8f126edf-5405-4731-8374-b5ce11f53e82	A blood atlas of COVID-19 defines hallmarks of disease severity and specificity	10.1016/j.cell.2022.01.012	COMBAT project: single cell gene expression data from COVID-19, sepsis and flu patient PBMCs	1	0
4f889ffc-d4bc-4748-905b-8eb9db47a2ed	Immunophenotyping of COVID-19 and influenza highlights the role of type I interferons in development of severe COVID-19	10.1126/sciimmunol.abd1554	Immunophenotyping of COVID-19 and influenza highlights the role of type I interferons in development of severe COVID-19	1	0
ddfad306-714d-4cc0-9985-d9072820c530	Single-cell multi-omics analysis of the immune response in COVID-19	10.1038/s41591-021-01329-2	Single-cell multi-omics analysis of the immune response in COVID-19	1	0
436154da-bcf1-4130-9c8b-120ff9a888f2	Single-cell RNA-seq reveals the cell-type-specific molecular and genetic associations to lupus	10.1126/science.abf1970	multiplexed scRNA-seq of 1.2 million PBMCs from adult lupus samples	1	0
7d7cabfd-1d1f-40af-96b7-26a0825a306d	Type I interferon autoantibodies are associated with systemic immune alterations in patients with COVID-19	10.1126/scitranslmed.abh2624	Type I interferon autoantibodies are associated with systemic immune alterations in patients with COVID-19	1	0
e5f58829-1a66-40b5-a624-9046778e74f5	Tabula Sapiens	10.1126/science.abl4896	Tabula Sapiens - All Cells	1	0
0a839c4b-10d0-4d64-9272-684c49a2c8ba	COVID-19 immune features revealed by a large-scale single-cell transcriptome atlas	10.1016/j.cell.2021.01.053	Large-scale single-cell analysis reveals critical immune characteristics of COVID-19 patients	1	0
ed9185e3-5b82-40c7-9824-b2141590c7f0	Time-resolved Systems Immunology Reveals a Late Juncture Linked to Fatal COVID-19	10.1016/j.cell.2021.02.018	Time-resolved Systems Immunology Reveals a Late Juncture Linked to Fatal COVID-19: Innate Cells	1	0
ed9185e3-5b82-40c7-9824-b2141590c7f0	Time-resolved Systems Immunology Reveals a Late Juncture Linked to Fatal COVID-19	10.1016/j.cell.2021.02.018	Time-resolved Systems Immunology Reveals a Late Juncture Linked to Fatal COVID-19: Adaptive Cells	1	0
24d42e5e-ce6d-45ff-a66b-a3b3b715deaf	Single-cell transcriptomics of human T cells reveals tissue and activation signatures in health and disease	10.1038/s41467-019-12464-3	Single-cell transcriptomics of human T cells reveals tissue and activation signatures in health and disease	1	0
b9fc3d70-5a72-4479-a046-c2cc1ab19efc	A Web Portal and Workbench for Biological Dissection of Single Cell COVID-19 Host Responses	10.1016/j.isci.2021.103115	Individual Single-Cell RNA-seq PBMC Data from Arunachalam et al.	1	0
a72afd53-ab92-4511-88da-252fb0e26b9a	Single-cell atlas of peripheral immune response to SARS-CoV-2 infection	10.1038/s41591-020-0944-y	Single-cell atlas of peripheral immune response to SARS-CoV-2 infection	1	0
38833785-fac5-48fd-944a-0f62a4c23ed1	Construction of a human cell landscape at single-cell level	10.1038/s41586-020-2157-4	Construction of a human cell landscape at single-cell level	1	0
5d445965-6f1a-4b68-ba3a-b8f765155d3a	A molecular cell atlas of the human lung from single cell RNA sequencing	10.1038/s41586-020-2922-4	Krasnow Lab Human Lung Cell Atlas, Smart-seq2	1	0
5d445965-6f1a-4b68-ba3a-b8f765155d3a	A molecular cell atlas of the human lung from single cell RNA sequencing	10.1038/s41586-020-2922-4	Krasnow Lab Human Lung Cell Atlas, 10X	1	0
T1D	Systematic immune cell dysregulation and molecular subtypes revealed by single-cell RNA-seq of subjects with type 1 diabetes	10.1186/s13073-024-01300-z	Systematic immune cell dysregulation and molecular subtypes revealed by single-cell RNA-seq of subjects with type 1 diabetes	0	0
sjia	Single-cell RNA-Seq resolves phenotypically heterogeneous subtypes in systemic juvenile idiopathic arthritis (SJIA)	10.1172/JCI166741	Population-level single-cell genomics reveals conserved gene programs in systemic juvenile idiopathic arthritis	0	0
pediatric_lupus	A single cell approach to map cellular subsets involved in Systemic Lupus Erythematosus (SLE) heterogeneity	10.1038/s41590-020-0743-0	Mapping systemic lupus erythematosus heterogeneity at the single-cell level	0	1
ms	Identifying CNS-colonizing T cells as potential therapeutic targets to prevent progression of multiple sclerosis.	10.1016/j.medj.2021.01.006.	Identifying CNS-colonizing T cells as potential therapeutic targets to prevent progression of multiple sclerosis.	0	0
ms_schafflick	Integrated single cell analysis of blood and cerebrospinal fluid leukocytes in multiple sclerosis	10.1038/s41467-019-14118-w	Integrated single cell analysis of blood and cerebrospinal fluid leukocytes in multiple sclerosis	0	1
pss	Single-cell transcriptome profiling reveals immune and stromal cell heterogeneity in primary Sjögren’s syndrome	10.1016/j.isci.2023.107943	Single-cell transcriptome profiling reveals immune and stromal cell heterogeneity in primary Sjögren’s syndrome	0	0
HIV_Kazer	Integrated single-cell analysis of multicellular immune dynamics during hyperacute HIV-1 infection	10.1038/s41591-020-0799-2	Integrated single-cell analysis of multicellular immune dynamics during hyperacute HIV-1 infection	0	1
hiv	An Atlas of Immune Cell Exhaustion in HIV-Infected Individuals Revealed by Single-Cell Transcriptomics	10.1080/22221751.2020.1826361	An Atlas of Immune Cell Exhaustion in HIV-Infected Individuals Revealed by Single-Cell Transcriptomics	0	0
ac9c13da-7134-4d09-8086-d0933cbdba41	Single-cell RNA-Seq analysis reveals cell subsets and gene signatures associated with rheumatoid arthritis disease activity	10.1172/jci.insight.178499	Single-cell RNA-Seq analysis reveals cell subsets and gene signatures associated with rheumatoid arthritis disease activity	1	0
ards_sepsis	Single cell RNA sequencing identifies an early monocyte gene signature in acute respiratory distress syndrome	10.1172/jci.insight.135678	Single cell RNA sequencing identifies an early monocyte gene signature in acute respiratory distress syndrome	0	0
crohns	Single-Cell Analysis of Crohn’s Disease Lesions Identifies a Pathogenic Cellular Module Associated with Resistance to Anti-TNF Therapy	10.1016/j.cell.2019.08.008	Single-Cell Analysis of Crohn’s Disease Lesions Identifies a Pathogenic Cellular Module Associated with Resistance to Anti-TNF Therapy	0	0
bacterial_sepsis	An immune-cell signature of bacterial sepsis	10.1038/s41591-020-0752-4	An immune-cell signature of bacterial sepsis	0	1
covid_query	Multiple early factors anticipate post-acute COVID-19 sequelae	10.1016/j.cell.2022.01.014	Multiple early factors anticipate post-acute COVID-19 sequelae	0	1
hiha	Longitudinal Multi-omic Immune Profiling Reveals Age-Related Immune Cell Dynamics in Healthy Adults	10.1101/2024.09.10.612119v1	Longitudinal Multi-omic Immune Profiling Reveals Age-Related Immune Cell Dynamics in Healthy Adults	0	1
